# Within-host evolution of drug tolerance in *Mycobacterium tuberculosis*

**DOI:** 10.1101/2025.07.29.667394

**Authors:** Valerie F. A. March, Kakha Mchedlishvili, Galo A. Goig, Nino Maghradze, Teona Avaliani, Rusudan Aspindzelashvili, Zaza Avaliani, Maia Kipiani, Nestani Tukvadze, Levan Jugheli, Selim Bouaouina, Anna Doetsch, Sevda Kalkan, Miriam Reinhardt, Sebastien Gagneux, Sonia Borrell

## Abstract

**Background:** *Mycobacterium tuberculosis* (Mtb) causes tuberculosis (TB) in humans. Poor treatment responses are a threat to global TB control, as such, understanding contributing factors to poor responses is important. We hypothesized that antibiotic tolerance could contribute to delayed culture conversion (recalcitrant TB), and resistance amplification in patients during TB treatment.

**Objectives:** To investigate the role of drug tolerance in delayed culture conversion and resistance amplification in TB patients.

**Methods:** We collected serial Mtb isolates from i) patients with drug-susceptible TB who remained culture positive for up to 6 years (i.e. recalcitrant TB), and ii) patients with multidrug-resistant TB (MDR-TB) where resistance amplified during treatment. We measured tolerance to rifampicin (RIF) in drug-susceptible TB strains and tolerance to moxifloxacin (MFX) in MDR-TB strains using a real-time time-kill assay.

**Results:** RIF tolerance evolved within-host, increasing up to and ~1.5-fold, however, there was no apparent contribution of RIF tolerance to delayed culture conversion. Tolerance to Mfx in MDR-TB patients appeared negatively associated with resistance amplification and consistently decreased over time in patients.

**Conclusion:** Our findings confirm that antibiotic tolerance evolves in Mtb within patients over time during treatment. However, there was no evidence that this tolerance influences treatment responses, calling for further investigation of contributors to adverse treatment responses and their mitigation.
