## Supplemental2 for "Within-host evolution of drug tolerance in *Mycobacterium tuberculosis*"

### Sheet: genome_info
Internal_ID	Strain_ID	Patient	COUNTRY_ISOLATION	LINEAGE	SUBLINEAGE	BIOPROJECT	BIOSAMPLE	DST
G702611	N50445_f	P07	Georgia	L4	L4.2.1	PRJEB50582	SAMEA117702667	#N/A
G21481	N50265	P11	Georgia	L2	L2.2.1/Europe_Russia_W148_Outbreak	PRJEB39561	SAMEA117703280	#N/A
G700191	N50215	P01	Georgia	L2	L2.2.1/Central_Asia	PRJEB50582	SAMEA117703738	#N/A
G700209	N50327	P04	Georgia	L4	L4.1.2.1	PRJEB50582	SAMEA117703742	#N/A
G43653	N50247	P03	Georgia	L4	L4.2.1	PRJEB50582	SAMEA12854468	S
G46014	N50339	P05	Georgia	L4	L4.1	PRJEB50582	SAMEA12854869	S
G02607	N50323	P04	Georgia	L4	L4.1.2.1	PRJEB50582	SAMEA12855116	S
G07286	N50205	P14	Georgia	L2	L2.2.1/Europe_Russia_W148_Outbreak	PRJEB50999	SAMEA13120015	DR
G06990	N50269	P16	Georgia	L2	L2.2.1/Central_Asia	PRJEB39561	ERS24931612	#N/A
G06994	N50269_f	P16	Georgia	L2	L2.2.1/Central_Asia	PRJEB39561	ERS24931617	#N/A
G07029	N50335	P12	Georgia	L4	L4.3.3	PRJEB39561	ERS24931609	#N/A
G07033	N50338	P12	Georgia	L4	L4.3.3	PRJEB39561	ERS24931611	#N/A
G07294	N50205_f	P14	Georgia	L2	L2.2.1/Europe_Russia_W148_Outbreak	PRJEB39561	ERS24931616	#N/A
G07396	N50278	P18	Georgia	L2	L2.2.1/Europe_Russia_W148_Outbreak	PRJEB39561	ERS24931615	#N/A
G08187	N50278_f	P18	Georgia	L2	L2.2.1/Europe_Russia_W148_Outbreak	PRJEB39561	ERS24931618	#N/A
G21474	N50233_f	P17	Georgia	L2	L2.2.1/Central_Asia/Central_Asia_outbreak	PRJEB39561	ERS24931608	#N/A
G21501	N50262	P11	Georgia	L2	L2.2.1/Europe_Russia_W148_Outbreak	PRJEB39561	ERS24931607	#N/A
G21529	N50180	P10	Georgia	L2	L2.2.1/Central_Asia/CladeA	PRJEB39561	ERS24931605	#N/A
G21543	N50233	P17	Georgia	L2	L2.2.1/Central_Asia/Central_Asia_outbreak	PRJEB39561	ERS24931606	#N/A
G21591	N50182	P10	Georgia	L2	L2.2.1/CladeA/Central_Asia	PRJEB39561	ERS24931610	#N/A
G21635	N50241	P13	Georgia	L2	L2.2.1/Central_Asia	PRJEB39561	ERS24931613	#N/A
G21667	N50267_f	P15	Georgia	L2	L2.2.1/Europe_Russia_W148_Outbreak	PRJEB39561	ERS24931614	#N/A
G700131	N50183	P06	Georgia	L4	L4.8	PRJEB50582	ERS24931619	#N/A
G700135	N50209	P01	Georgia	L2	L2.2.1/Central_Asia	PRJEB50582	ERS24931620	#N/A
G700164	N50189	P06	Georgia	L4	L4.8	PRJEB50582	ERS24931621	#N/A
G700165	N50225	P02	Georgia	L4	L4.8	PRJEB50582	ERS24931622	#N/A
G700205	N50255	P03	Georgia	L4	L4.2.1	PRJEB50582	ERS24931627	#N/A
G700210	N50232	P02	Georgia	L4	L4.8	PRJEB50582	ERS24931630	#N/A
G702599	N50445	P07	Georgia	L4	L4.2.1	PRJEB50582	ERS24931624	#N/A
G702608	N50447	P08	Georgia	L4	L4.8	PRJEB50582	ERS24931625	#N/A
G702610	N50447_f	P08	Georgia	L4	L4.8	PRJEB50582	ERS24931626	#N/A
G702616	N50450	P09	Georgia	L4	L4.2.1	PRJEB50582	ERS24931628	#N/A
G702620	N50450_f	P09	Georgia	L4	L4.2.1	PRJEB50582	ERS24931629	#N/A
G703135	N50246	P05	Georgia	L4	L4.1	PRJEB50582	ERS24931623	#N/A
G763421	N50238	P13	Georgia	L2	L2.2.1/Central_Asia	PRJEB39561	ERS24931631	DR
G763427	N50267	P15	Georgia	L2	L2.2.1/Europe_Russia_W148_Outbreak	PRJEB39561	ERS24931632	DR

### Sheet: RIFexperiment_data
Strain_ID	Patient	MIC (mg/L)	MDK98
			mean (n = 2)	SD
N50209	P01	0.2	9.98419	0.105064
N50215	P01	0.2	10.6654	0.257878
N50225	P02	0.1	12.9714	1.14931
N50232	P02	0.1	11.2453	0.262445
N50247	P03	0.2	6.3151	0.176495
N50255	P03	0.2	10.1509	0.0399879
N50323	P04	0.1	10.7693	0.368738
N50327	P04	0.1	11.2901	0.495333
N50339	P05	0.1	8.31278	0.111354
N50246	P05	0.05	10.5403	0.527334
N50183	P06	0.2	12.019	0.146171
N50189	P06	0.2	15.5603	1.12299
N50445	P07	0.05	12.8356	0.878266
N50445_f	P07	na	na	na
N50447	P08	0.1	14.1511	0.576092
N50447_f	P08	na	na	na
N50450	P09	0.2	6.23253	0.256713
N50450_f	P09	na	na	na

### Sheet: Mfxexperiment_data
Strain_ID	Patient	MIC (mg/L)	MDK90
			mean (n = 2)	SD
N50180	P10	0.0625	10.9242	0.701431
N50182	P10	0.0625	9.14651	0.119738
N50265	P11	0.125	10.7119	1.07693
N50262	P11	0.125	13.8794	1.33222
N50335	P12	0.125	11.6416	0.615764
N50338	P12	0.125	10.1764	1.55637
N50241	P13	0.125	1.3248	0.0250297
N50238	P13	0.125	4.36859	0.519839
N50205	P14	0.0625	6.26161	0.187044
N50205_f	P14	na	na	na
N50267_f	P15	na	na	na
N50267	P15	0.125	3.77576	0.420543
N50269	P16	0.125	5.21859	0.0414202
N50269_f	P16	na	na	na
N50233_f	P17	na	na	na
N50233	P17	0.125	5.84479	0.26987
N50278	P18	0.0625	7.50254	0.0896918
N50278_f	P18	na	na	na
